# Characterization of protein isoform diversity in human umbilical vein endothelial cells (HUVECs) via long-read proteogenomics

**DOI:** 10.1101/2022.05.17.490813

**Authors:** Madison M. Mehlferber, Ben T. Jordan, Erin D. Jeffery, Leon Sheynkman, Jamie Saquing, Bipul R. Acharya, Karen K. Hirschi, Gloria M. Sheynkman

## Abstract

Endothelial cells (ECs) comprise the lumenal lining of all blood vessels and are critical for the functioning of the cardiovascular system. Their phenotypes can be modulated by protein isoforms. To characterize the isoform landscape within ECs, we applied a long read proteogenomics approach to analyze human umbilical vein endothelial cells (HUVECs). Transcripts delineated from PacBio sequencing serve as the basis for a sample-specific protein database used for downstream MS analysis to infer protein isoform expression. We detected 53,836 transcript isoforms from 10,426 genes, with 22,195 of those transcripts being novel. Furthermore, the predominant isoform in HUVECs does not correspond with the accepted “reference isoform” 25% of the time, with vascular pathway-related genes among this group. We found 2,597 protein isoforms supported through unique peptides, with an additional 2,280 isoforms nominated upon incorporation of long-read transcript evidence. We characterized a novel alternative acceptor for endothelial-related gene *CDH5*, suggesting potential changes in its associated signaling pathways. Finally, we identified novel protein isoforms arising from a diversity of splicing mechanisms supported by uniquely mapped novel peptides. Our results represent a high resolution atlas of known and novel isoforms of potential relevance to endothelial phenotypes and function.

**Graphical Abstract:** 
