## Supplementary Figure S1A for "Characterization of protein isoform diversity in human umbilical vein endothelial cells (HUVECs) via long-read proteogenomics"

### Sheet: Sheet1
Gene	Endothelial relevant function
ALDH1A2	Retinoic acid signaling pathways
ANG1	Promotes vessel maintenance by promoting basement membrane deposition
ARNT	Binding partners of hypoxia inducible factors (HIFs)
BMP4	Required for mesoderm formation, early development
CD31	PECAM1, marker of endothelial cells, adhesion molecule
CD34	Hematopoetic progenitor cell marker
CDH5	Onset of hemogenic endothelium specification for cell adhesion molecules, shear stress signaling
CELF1	Involved in control of VEGF
DLL4	Activated in response to VEGFR2 activation
ENG	Works with BMP4 for angiogenesis pathways
EphB2	Arterial endothelial cell marker
EphB4	Venous endothelial cell marker
FGF	Induces angiogensis and sprouting during development
FLT1	Receptor of VEGFR signaling
FOXC2	Interaction partner for ETV2
FOXF1	Activated by Sonic Hedgehog Signaling (Shh) during angiogenesis and vasculogenesis
GATA2	Interaction partner for ETV2
GJA4	Connexin protein forming cell-cell conections
HIF	Hypoxia inducible factors
IHH	Drives BMP4 expression
ITGA2B	Involved in integrin signaling
KDR	Involved in angiogenesis
NOTCH1	Involved in sprouting angiogenesis
NR2F2	Expressed in venous endothelial cells
NRP1	Complexes with VEGF receptors and play a role in vascular identity after formation of the vasculature
NRP2	Complexes with VEGF receptors and play a role in vascular identity after formation of the vasculature
PDGF	Chemoattractant for pericytes to stabilize endothelial cell tubes
PECAM1	Marker of endothelial cell junctions
PROX1	Transcription factor essential in the establishment of lymphatic populations
RUNX1	Involved in hemogenic endothelial cell formation pathways
SOX17	Enriched in early endothelial cell progenitor populations
SOX7	Transcription factor regulating aspects of hemogenic cell formation and endothelial cell formation
SRSF1	RNA binding proteins that regulate the splicing of the VEGF-A pre-mRNA
SRSF5	RNA binding proteins that regulate the splicing of the VEGF-A pre-mRNA
SRSF6	RNA binding proteins that regulate the splicing of the VEGF-A pre-mRNA
TET1	Interaction partner for ETV2
TET2	Interaction partner for ETV2
TIE2	Agonist of of ANG2
VEGFA	Maintains the surival and proliferation of endothelial cells
VEGFR2	VEGF-A receptor
WNT	Involved in activation pathways for stalk cell development
