## Supplementary Table S3 for "Characterization of protein isoform diversity in human umbilical vein endothelial cells (HUVECs) via long-read proteogenomics"

### Sheet: Sheet1
Genes	Transcripts	Proteins	Database	Details
11240	84772	-	Transcripts identified	Transcripts captured via PacBio sequencing
10426	53865	-	Transcripts identified CPM>1	Transcripts from PacBio sequencing filtered for abundance (CPM) greater than 1
11437	46407	-	Refined database (based on ORF calling)	Open-reading frame (ORF) info, with transcripts producing the same protein collapsed
11437	46407	46407	Protein database (Unfiltered)	Protein SQANTI classification of all PacBio-derived proteins
10912	34531	34531	Filtered protein database	Protein isoforms filtered to remove intergenic and truncated transcripts (incomplete transcripts)
7283	26675	26675	HUVEC refined high confidence database	High confidence PacBio-derived isoforms, defined as those corresponding to genes that are 3+CPM or higher and genes in which annotated transcripts are of moderate length (1-4 kbp)
12699	44836	44836	GENCODE database	GENCODE-sourced isoforms to complete the hybrid database once the high-confidence set of isoforms from PacBio is defined
19982	71511	71511	HUVEC sample-specific database	Final HUVEC sample-specific hybrid protein isoform database populated by both GENCODE and PacBio-derived protein isoform entries
264	-	-	Contaminants (integrated into Metamorpheus)	Common contaiminants found during MS searching
