## Supplementary Table S4 for "Characterization of protein isoform diversity in human umbilical vein endothelial cells (HUVECs) via long-read proteogenomics"

### Sheet: Sheet1
Search Task Parameters
Search Parameters
Protease: Trypsin
Max Missed Cleavages: 2
Max Mods Per Peptide: 2
Min Peptide Length: 7
Max Peptide Length: None
Precursor Mass Tolerance: 5 ppm
Product Mass Tolerance: 20 ppm
Dissociation Type: HCD
Initiator Methionine: Variable
Separation Type: HPLC
Modifications
Common Fixed: Carbamidomethyl on C & Carbamidomethyl on U
Common Variable: Oxidation on M
Protein Parsimony
Apply protein parsimony and construct protein groups
Quantification
LFQ: Quantify peptides/proteins with FlashLFQ
Peakfinding tolerance 5 ppm
Output Options
Write .mzID
Write Decoys
Write Contaminants
Write Individual File Results
Minimum score allowed: 5
Advanced Options: File Loading Parameters
Use Provided Precursor
Deconvolute Precursors
Deconvolution Max Assumed Charge State: 12
Trim MS2 Peaks
Top N Peaks per m/z window: 200
Minimum intensity ratio: 0.01
Advanced Options: Search Parameters
Search Mode: Classic Search
Number of Database Partitions: 1
Generate Target Proteins
Generate Decoy Proteins
Generate Reversed Decoys
Max Modification Isoforms: 1024
Min Read Depth for Variants: 1
Max Heterozygous Variants for Combinatorics: 4
N-Terminal Ions
C-Terminal Ions
Max Fragment Mass (Da): 30000
Max Threads: 39 (n-1 based on your computer is default)
Mass Difference Acceptor Criterion: 1 Missed Monoisotopic Peak
Handle overlap between target and contaminant databases: Remove Contaminant
Report PSM ambiguity
