## Supplementary Table S6 for "Characterization of protein isoform diversity in human umbilical vein endothelial cells (HUVECs) via long-read proteogenomics"

### Sheet: pacbio_hybrid_novel_peptides
Gene	PacBio accession	Peptide sequence	MetaMorpheus MS search score	Q-Value	PEP score	CPM	Raw mass spectrum	Manual spectrum annotation validation notes	Passed Manual Annotation	Raw file name	Scan Number	Annotation of the novelty event	Event of the novel event on the protein isoform sequence	Maps to a single isoform	Link to corresponding UCSC browser track	Isoform track image	Zoom in of image
FXR1	PB.3060.6	GYATDESTVSSVQGSR	22.443	0	8.98838e-05	6.01472		Minimum 9 amino acids, Score>5, delta mass<5ppm, PEP<0.005, good b and y ion series, extra peaks do not exceed 25% above 10% relative intensity; MS2 TIC approx 44% (rough minimum is 20%)	Yes	210827_HUVEC5,6_tryp_HCDorbi_4hr_Fr4	58931	Intron retention event	Insertion	No (PB.3060.6, PB.3060.8)	https://genome.ucsc.edu/cgi-bin/hgTracks?db=hg38&lastVirtModeType=customUrl&lastVirtModeExtraState=multiRegionsBedUrl%3D%2Fuserdata%2Fsessions%2Frr%2F13%2Fmm5db%2F0c7bcefc%2Fhgt%2FcustRgn_genome_1e56d_a22290.bed+0&virtModeType=customUrl&virtMode=1&multiRegionsBedUrl=%2Fuserdata%2Fsessions%2Frr%2F13%2Fmm5db%2F0c7bcefc%2Fhgt%2FcustRgn_genome_1e56d_a22290.bed&nonVirtPosition=chr3%3A180957837%2D18097…
APEH	PB.2610.6	AGPDPGVSPAQVLLSEPEEAAALYR	22.245	0	6.9797e-05	5.6388		Minimum 9 amino acids, Score>5, delta mass<5ppm, PEP<0.005, good b and y ion series, extra peaks do not exceed 25% above 10% relative intensity; MS2 TIC approx 24% (rough minimum is 20%); y9 ends in proline and is most abundant as expected	Yes	210827_HUVEC5,6_tryp_HCDorbi_4hr_Fr11	220913	Intron retention event	Insertion	No (PB.2610.6, PB.2060.7)	https://genome.ucsc.edu/cgi-bin/hgTracks?db=hg38&lastVirtModeType=customUrl&lastVirtModeExtraState=multiRegionsBedUrl%3D%2Fuserdata%2Fsessions%2Frr%2F13%2Fmm5db%2F0c7bcefc%2Fhgt%2FcustRgn_genome_1e56d_a22290.bed+0&virtModeType=customUrl&virtMode=1&multiRegionsBedUrl=%2Fuserdata%2Fsessions%2Frr%2F13%2Fmm5db%2F0c7bcefc%2Fhgt%2FcustRgn_genome_1e56d_a22290.bed&nonVirtPosition=chr3%3A49674383%2D496745…
TUBA1A	PB.8359.9	AVFVDLEPTVIGKEDAANNYAR	22.133	0	0.000119209	2.63144		MS2 TIC only 13%, too many missing fragment ions and unassigned peaks, 1 missed cleavage	No	210827_HUVEC5,6_tryp_HCDorbi_4hr_Fr11	148203
NASP	PB.473.10	ATLVESSTSGFTPGGGGSSVSMR	21.479	0	9.13143e-05	1.8796		Minimum 9 amino acids, Score>5, delta mass<5ppm, PEP<0.005, good b and y ion series, extra peaks do not exceed 25% above 10% relative intensity; MS2 TIC approx 48% (rough minimum is 20%); y11 ending in proline is most abundant as expected	Yes	210827_HUVEC5,6_tryp_HCDorbi_4hr_Fr12	113107	Exon skipping event	Deletion	Yes (PB.473.10)	https://genome.ucsc.edu/cgi-bin/hgTracks?db=hg38&lastVirtModeType=customUrl&lastVirtModeExtraState=multiRegionsBedUrl%3D%2Fuserdata%2Fsessions%2Frr%2F13%2Fmm5db%2F0c7bcefc%2Fhgt%2FcustRgn_genome_1e56d_a22290.bed+0&virtModeType=customUrl&virtMode=1&multiRegionsBedUrl=%2Fuserdata%2Fsessions%2Frr%2F13%2Fmm5db%2F0c7bcefc%2Fhgt%2FcustRgn_genome_1e56d_a22290.bed&nonVirtPosition=chr1%3A45615387%2D456180…
NASP	PB.473.10	ATLVESSTSGFTPGGGGSSVSMR	21.479	0	0.999782	1.8796	same sequence as above			210827_HUVEC5,6_tryp_HCDorbi_4hr_Fr7	83077
MAP4	PB.2568.9	KKPCSETSQIEGSPTEFLEEK	21.273	0	3.82662e-05	3.00736		Minimum 9 amino acids, Score>5, delta mass<5ppm, PEP<0.005, good b and y ion series, extra peaks do not exceed 25% above 10% relative intensity; MS2 TIC approx 27% (rough minimum is 20%); y8 ending in proline is most abundant as expected	Yes	210827_HUVEC5,6_tryp_HCDorbi_4hr_Fr8	86426	Exon skipping event	Deletion	Yes (PB.2568.9)	https://genome.ucsc.edu/cgi-bin/hgTracks?db=hg38&lastVirtModeType=customUrl&lastVirtModeExtraState=multiRegionsBedUrl%3D%2Fuserdata%2Fsessions%2Frr%2F13%2Fmm5db%2F0c7bcefc%2Fhgt%2FcustRgn_genome_1e56d_a22290.bed+0&virtModeType=customUrl&virtMode=1&multiRegionsBedUrl=%2Fuserdata%2Fsessions%2Frr%2F13%2Fmm5db%2F0c7bcefc%2Fhgt%2FcustRgn_genome_1e56d_a22290.bed&nonVirtPosition=chr3%3A47928247%2D479988…
PCBP2	PB.8415.24|PB.8415.27|PB.8415.75	YSTGSDSASFPHTTPSMCLNPDLEGPPLELTK	21.238	0	0.000114262			There are many prolines, which might explain why there are so few b ions; meets all other criteria but PEP hovers around minimum criterion	Yes	210827_HUVEC5,6_tryp_HCDorbi_4hr_Fr12	185556	Exon skipping event	Deletion	No(PB.8415.24,PB.8415.27,PB.8415.75)	https://genome.ucsc.edu/cgi-bin/hgTracks?db=hg38&lastVirtModeType=customUrl&lastVirtModeExtraState=multiRegionsBedUrl%3D%2Fuserdata%2Fsessions%2Frr%2F13%2Fmm5db%2F0c7bcefc%2Fhgt%2FcustRgn_genome_1e56d_a22290.bed+0&virtModeType=customUrl&virtMode=1&multiRegionsBedUrl=%2Fuserdata%2Fsessions%2Frr%2F13%2Fmm5db%2F0c7bcefc%2Fhgt%2FcustRgn_genome_1e56d_a22290.bed&nonVirtPosition=chr12%3A53462482%2D53467…
SCAMP3	PB.954.9	DGGNPFAEPSELDNPFQASAAAATAELLKK	21.162	0	0.000197709	0.75184		MS2 TIC only 16%, PEP barely meets criterion, too many missing fragment ions and unassigned peaks	No	210827_HUVEC5,6_tryp_HCDorbi_4hr_Fr14	222797
DAB2IP	PB.6630.12|PB.6630.3|PB.6630.9	MVIENDLSGSSGVQPSPAR	20.497	0	0.000170648			Minimum 9 amino acids, Score>5, delta mass<5ppm, PEP<0.005, good b and y ion series, extra peaks do not exceed 25% above 10% relative intensity; MS2 TIC approx 48% (rough minimum is 20%); y5 ending in proline is among most abundant as expected	Yes	210827_HUVEC5,6_tryp_HCDorbi_4hr_Fr9	87656	Alternative acceptor (3' splice site)	Deletion	No (PB.6630.3, PB.6630.9, PB.6630.12)	https://genome.ucsc.edu/cgi-bin/hgTracks?db=hg38&lastVirtModeType=customUrl&lastVirtModeExtraState=multiRegionsBedUrl%3D%2Fuserdata%2Fsessions%2Frr%2F13%2Fmm5db%2F0c7bcefc%2Fhgt%2FcustRgn_genome_1e56d_a22290.bed+0&virtModeType=customUrl&virtMode=1&multiRegionsBedUrl=%2Fuserdata%2Fsessions%2Frr%2F13%2Fmm5db%2F0c7bcefc%2Fhgt%2FcustRgn_genome_1e56d_a22290.bed&nonVirtPosition=chr9%3A121770667%2D12177…
ARVCF	PB.13187.18|PB.13187.2|PB.13187.35|PB.13187.4|PB.13187.44	GASSAGEASEKEPLKGPGPASCS	20.2	0	0.000159562			MS2 TIC at 20%, PEP just above minimum, significant unassigned fragment ions, 2 missed cleavages	No	210827_HUVEC5,6_tryp_HCDorbi_4hr_Fr4	42889
PRKCSH	PB.11912.16	AQQEQELAADAFKELDDDMDGTLLLPRPR	20.135	0	0.00012362	1.12776		MS2 TIC only 13.5%, PEP just above minimum, significant unassigned fragment ions, 1 missed cleavages	No	210827_HUVEC5,6_tryp_HCDorbi_4hr_Fr10	213920
UBAP2	PB.6339.16	SQQTLDTTSSVPAPK	19.433	0	0.000108719	3.7592		Minimum 9 amino acids, Score>5, delta mass<5ppm, PEP<0.005, good b and y ion series, extra peaks do not exceed 25% above 10% relative intensity; MS2 TIC approx 43% (rough minimum is 20%); y4 ending in proline is among most abundant as expected	Yes	210827_HUVEC5,6_tryp_HCDorbi_4hr_Fr6	52561	Alternative acceptor (3' splice site)	Insertion	No (PB.6339.7, 6339.16)	https://genome.ucsc.edu/cgi-bin/hgTracks?db=hg38&lastVirtModeType=customUrl&lastVirtModeExtraState=multiRegionsBedUrl%3D%2Fuserdata%2Fsessions%2Frr%2F13%2Fmm5db%2F0c7bcefc%2Fhgt%2FcustRgn_genome_1e56d_a22290.bed+0&virtModeType=customUrl&virtMode=1&multiRegionsBedUrl=%2Fuserdata%2Fsessions%2Frr%2F13%2Fmm5db%2F0c7bcefc%2Fhgt%2FcustRgn_genome_1e56d_a22290.bed&nonVirtPosition=chr9%3A33933523%2D339417…
FAM120A	PB.6511.1	APAAAMGVQGFQDYIEK	19.42	0	0.000142634	0.75184		Minimum 9 amino acids, Score>5, delta mass<5ppm, PEP<0.005, good b and y ion series, extra peaks do not exceed 25% above 10% relative intensity; MS2 TIC approx 42% (rough minimum is 20%)	Yes	210827_HUVEC5,6_tryp_HCDorbi_4hr_Fr12	154811	Usages of an ATG start that is further upstream than the ATG start annotated in GENCODE	Insertion	Yes (PB.6511.1)	https://genome.ucsc.edu/cgi-bin/hgTracks?db=hg38&lastVirtModeType=customUrl&lastVirtModeExtraState=multiRegionsBedUrl%3D%2Fuserdata%2Fsessions%2Frr%2F13%2Fmm5db%2F0c7bcefc%2Fhgt%2FcustRgn_genome_1e56d_a22290.bed+0&virtModeType=customUrl&virtMode=1&multiRegionsBedUrl=%2Fuserdata%2Fsessions%2Frr%2F13%2Fmm5db%2F0c7bcefc%2Fhgt%2FcustRgn_genome_1e56d_a22290.bed&nonVirtPosition=chr9%3A93451849%2D934521…
FAM120A	PB.6511.1	APAAAMGVQGFQDYIEK	19.42	0	0.998801	0.75184	same sequence as above (oxidized methionine version of a peptide already listed earlier in the table)	Doesn't meet PEP score criterion (since this sequence is just the Mox version of the peptide above, I don't think it makes sense to track down the other spectra)		210827_HUVEC5,6_tryp_HCDorbi_4hr_Fr12	126162
MAP4	PB.2568.11	MYHDDDLADLVFPSSATADTSIFAGQNDPLKDSYVPLELAK	19.27	0	0.00861382	3.7592		Meets criteria but my only concern is that the y and b ions are not complementary and fairly sparse. This is likely because it's a z=4 ion and those don't tend to fragment very well. Would like to look at the raw data	Yes	210827_HUVEC5,6_tryp_HCDorbi_4hr_Fr13	242854	Exon skipping event	Deletion	Yes (PB.2568.11)	https://genome.ucsc.edu/cgi-bin/hgTracks?db=hg38&lastVirtModeType=customUrl&lastVirtModeExtraState=multiRegionsBedUrl%3D%2Fuserdata%2Fsessions%2Frr%2F13%2Fmm5db%2F0c7bcefc%2Fhgt%2FcustRgn_genome_1e56d_a22290.bed+0&virtModeType=customUrl&virtMode=1&multiRegionsBedUrl=%2Fuserdata%2Fsessions%2Frr%2F13%2Fmm5db%2F0c7bcefc%2Fhgt%2FcustRgn_genome_1e56d_a22290.bed&nonVirtPosition=chr3%3A47916970%2D479283…
MAP4	PB.2568.11	MYHDDDLADLVFPSSATADTSIFAGQNDPLKDSYVPLELAK	19.27	0	0.856544	3.7592		Too few y and b ions, PEP doesn't meet criterion, too many unassigned fragment ions	No	210827_HUVEC5,6_tryp_HCDorbi_4hr_Fr13	241977
ACTN4	PB.12220.36	AGTQIAAIAQELNELDYYDSHNVNTR	19.195	0	0.000103474	2.63144		Y ion series looks very nice but the delta mass is over 300ppm, isolation of the C13 isotope	Yes	210827_HUVEC5,6_tryp_HCDorbi_4hr_Fr13	217945	Exon skipping event	Deletion	No (PB.12220.10,
PGAM5	PB.8829.1	EGAPIEPDPPVSHWKPEAVYYEDGAR	19.157	0	0.000124454	22.5552		Minimum 9 amino acids, Score>5, delta mass<5ppm, PEP<0.005, good y ion series; a couple of complementary peaks, extra peaks may exceed 25% above 10% relative intensity; MS2 TIC only 16% (rough minimum is 20%); fragmentation actually looks decent considering it is a z=4	Yes	210827_HUVEC5,6_tryp_HCDorbi_4hr_Fr8	126553	Alternative acceptor (3' splice site)	Deletion	Yes(PB.8829.1)	https://genome.ucsc.edu/cgi-bin/hgTracks?db=hg38&lastVirtModeType=customUrl&lastVirtModeExtraState=multiRegionsBedUrl%3D%2Fuserdata%2Fsessions%2Frr%2F13%2Fmm5db%2F0c7bcefc%2Fhgt%2FcustRgn_genome_1e56d_a22290.bed+0&virtModeType=customUrl&virtMode=1&multiRegionsBedUrl=%2Fuserdata%2Fsessions%2Frr%2F13%2Fmm5db%2F0c7bcefc%2Fhgt%2FcustRgn_genome_1e56d_a22290.bed&nonVirtPosition=chr12%3A132717729%2D1327…
ARRB1	PB.7883.9	TASSDDDIVFEDFAR	18.44	0	7.52211e-05	0.75184		Minimum 9 amino acids, Score>5, delta mass<5ppm, PEP<0.005, good b and y ion series, extra peaks do not exceed 25% above 10% relative intensity; MS2 TIC approx 44% (rough minimum is 20%)	Yes	210827_HUVEC5,6_tryp_HCDorbi_4hr_Fr4	171067	Novel exon	Insertion	Yes (PB.7883.9)	https://genome.ucsc.edu/cgi-bin/hgTracks?db=hg38&lastVirtModeType=customUrl&lastVirtModeExtraState=multiRegionsBedUrl%3D%2Fuserdata%2Fsessions%2Frr%2F13%2Fmm5db%2F0c7bcefc%2Fhgt%2FcustRgn_genome_1e56d_a22290.bed+0&virtModeType=customUrl&virtMode=1&multiRegionsBedUrl=%2Fuserdata%2Fsessions%2Frr%2F13%2Fmm5db%2F0c7bcefc%2Fhgt%2FcustRgn_genome_1e56d_a22290.bed&nonVirtPosition=chr11%3A75266039%2D75267…
SCAMP3	PB.954.9	DGGNPFAEPSELDNPFQASAAAATAELLK	18.406	0	0.000197887	0.75184		Minimum 9 amino acids, Score>5, delta mass<5ppm, PEP<0.005, good b and y ion series, extra peaks do not exceed 25% above 10% relative intensity; MS2 TIC approx 41% (rough minimum is 20%)	Yes	210827_HUVEC5,6_tryp_HCDorbi_4hr_Fr13	249752	Exon skipping event	Deletion	Yes (PB.954.9)	https://genome.ucsc.edu/cgi-bin/hgTracks?db=hg38&lastVirtModeType=customUrl&lastVirtModeExtraState=multiRegionsBedUrl%3D%2Fuserdata%2Fsessions%2Frr%2F13%2Fmm5db%2F0c7bcefc%2Fhgt%2FcustRgn_genome_1e56d_a22290.bed+0&virtModeType=customUrl&virtMode=1&multiRegionsBedUrl=%2Fuserdata%2Fsessions%2Frr%2F13%2Fmm5db%2F0c7bcefc%2Fhgt%2FcustRgn_genome_1e56d_a22290.bed&nonVirtPosition=chr1%3A155260421%2D15526…
EDC4	PB.10482.10|PB.10482.9	STRPAPGPFLSYGAER	18.347	0	9.50098e-05			Looks really good except for mass difference (>500ppm), isolation of the C13 isotope	Yes	210827_HUVEC5,6_tryp_HCDorbi_4hr_Fr15	72346	Intron retention event	Insertion	No (PB.10482.8, PB.10482.9)	https://genome.ucsc.edu/cgi-bin/hgTracks?db=hg38&lastVirtModeType=customUrl&lastVirtModeExtraState=multiRegionsBedUrl%3D%2Fuserdata%2Fsessions%2Frr%2F13%2Fmm5db%2F0c7bcefc%2Fhgt%2FcustRgn_genome_1e56d_a22290.bed+0&virtModeType=customUrl&virtMode=1&multiRegionsBedUrl=%2Fuserdata%2Fsessions%2Frr%2F13%2Fmm5db%2F0c7bcefc%2Fhgt%2FcustRgn_genome_1e56d_a22290.bed&nonVirtPosition=chr16%3A67873052%2D67884…
RBMS1	PB.2016.3	MIFPSSSGNPGGSSNCR	18.294	0	0.000130177	47.7419		Minimum 9 amino acids, Score>5, delta mass<5ppm, PEP<0.005, good b and y ion series, extra peaks do not exceed 25% above 10% relative intensity; MS2 TIC approx 29% (rough minimum is 20%); y14 ending in proline is most abundant	Yes	210827_HUVEC5,6_tryp_HCDorbi_4hr_Fr15	61807	Alternative first exon	Substitution	Yes (PB.2016.3)	https://genome.ucsc.edu/cgi-bin/hgTracks?db=hg38&lastVirtModeType=customUrl&lastVirtModeExtraState=multiRegionsBedUrl%3D%2Fuserdata%2Fsessions%2Frr%2F13%2Fmm5db%2F0c7bcefc%2Fhgt%2FcustRgn_genome_1e56d_a22290.bed+0&virtModeType=customUrl&virtMode=1&multiRegionsBedUrl=%2Fuserdata%2Fsessions%2Frr%2F13%2Fmm5db%2F0c7bcefc%2Fhgt%2FcustRgn_genome_1e56d_a22290.bed&nonVirtPosition=chr2%3A160272151%2D16049…
RBMS1	PB.2016.3	MIFPSSSGNPGGSSNCR	18.294	0	5.53727e-05	47.7419	same sequence as above (oxidized methionine version of a peptide already listed earlier in the table)	Minimum 9 amino acids, Score>5, delta mass<5ppm, PEP<0.005, good b and y ion series, extra peaks do not exceed 25% above 10% relative intensity; MS2 TIC approx 29% (rough minimum is 20%); y8 ending in proline is most abundant		210827_HUVEC5,6_tryp_HCDorbi_4hr_Fr15	49330				https://genome.ucsc.edu/cgi-bin/hgTracks?db=hg38&lastVirtModeType=customUrl&lastVirtModeExtraState=multiRegionsBedUrl%3D%2Fuserdata%2Fsessions%2Frr%2F13%2Fmm5db%2F0c7bcefc%2Fhgt%2FcustRgn_genome_1e56d_a22290.bed+0&virtModeType=customUrl&virtMode=1&multiRegionsBedUrl=%2Fuserdata%2Fsessions%2Frr%2F13%2Fmm5db%2F0c7bcefc%2Fhgt%2FcustRgn_genome_1e56d_a22290.bed&nonVirtPosition=chr2%3A160402073%2D16040…
S100PBP	PB.335.4	SLVVSTSSNKDVLNKDSGK	18.229	0	0.000237942	14.6609		Mass difference too high (>500ppm), isolation of the C13 isotope	Yes	210827_HUVEC5,6_tryp_HCDorbi_4hr_Fr11	43051	Alternative acceptor (3' splice site)	Deletion	Yes (PB.335.4)	https://genome.ucsc.edu/cgi-bin/hgTracks?db=hg38&lastVirtModeType=customUrl&lastVirtModeExtraState=multiRegionsBedUrl%3D%2Fuserdata%2Fsessions%2Frr%2F13%2Fmm5db%2F0c7bcefc%2Fhgt%2FcustRgn_genome_1e56d_a22290.bed+0&virtModeType=customUrl&virtMode=1&multiRegionsBedUrl=%2Fuserdata%2Fsessions%2Frr%2F13%2Fmm5db%2F0c7bcefc%2Fhgt%2FcustRgn_genome_1e56d_a22290.bed&nonVirtPosition=chr1%3A32826530%2D328559…
RPA1	PB.10683.5	IGNPVPYNEGSTVSK	18.171	0	0.000290036	1.50368		Minimum 9 amino acids, Score>5, delta mass<5ppm, PEP<0.005, good b and y ion series, extra peaks MAY exceed 25% above 10% relative intensity; MS2 TIC approx 17% (rough minimum is 20%); y10 ending in proline is most abundant	Yes	210827_HUVEC5,6_tryp_HCDorbi_4hr_Fr8	66226	Exon skipping event	Deletion	Yes (PB.10683.5)	https://genome.ucsc.edu/cgi-bin/hgTracks?db=hg38&lastVirtModeType=customUrl&lastVirtModeExtraState=multiRegionsBedUrl%3D%2Fuserdata%2Fsessions%2Frr%2F13%2Fmm5db%2F0c7bcefc%2Fhgt%2FcustRgn_genome_1e56d_a22290.bed+0&virtModeType=customUrl&virtMode=1&multiRegionsBedUrl=%2Fuserdata%2Fsessions%2Frr%2F13%2Fmm5db%2F0c7bcefc%2Fhgt%2FcustRgn_genome_1e56d_a22290.bed&nonVirtPosition=chr17%3A1830005%2D190008…
PECAM1	PB.11293.45|PB.11293.80	ELELLTSKDPPPSASQSAGITDLGKK	18.114	0	6.68168e-05			Mass difference too high (>300ppm), isolation of the C13 isotope	Yes	210827_HUVEC5,6_tryp_HCDorbi_4hr_Fr11	112520	Novel exon	Insertion	No (PB.11293.45, PB.11293.80)	https://genome.ucsc.edu/cgi-bin/hgTracks?db=hg38&lastVirtModeType=customUrl&lastVirtModeExtraState=multiRegionsBedUrl%3D%2Fuserdata%2Fsessions%2Frr%2F13%2Fmm5db%2F0c7bcefc%2Fhgt%2FcustRgn_genome_1e56d_a22290.bed+0&virtModeType=customUrl&virtMode=1&multiRegionsBedUrl=%2Fuserdata%2Fsessions%2Frr%2F13%2Fmm5db%2F0c7bcefc%2Fhgt%2FcustRgn_genome_1e56d_a22290.bed&nonVirtPosition=chr17%3A64319415%2D64390…
NHSL1	PB.4914.1	CAGDIFGELEGQAAALGHR	17.15	0	0.000138342	1.8796		Minimum 9 amino acids, Score>5, delta mass<5ppm, PEP<0.005, good b and y ion series, extra peaks exceed 25% above 10% relative intensity; MS2 TIC approx 15% (rough minimum is 20%)	Yes	210827_HUVEC5,6_tryp_HCDorbi_4hr_Fr12	195591	Alternative first exon	Substitution	Yes	https://genome.ucsc.edu/cgi-bin/hgTracks?db=hg38&lastVirtModeType=customUrl&lastVirtModeExtraState=multiRegionsBedUrl%3D%2Fuserdata%2Fsessions%2Frr%2F13%2Fmm5db%2F0c7bcefc%2Fhgt%2FcustRgn_genome_1e56d_a22290.bed+0&virtModeType=customUrl&virtMode=1&multiRegionsBedUrl=%2Fuserdata%2Fsessions%2Frr%2F13%2Fmm5db%2F0c7bcefc%2Fhgt%2FcustRgn_genome_1e56d_a22290.bed&nonVirtPosition=chr6%3A138414829%2D13890…
TGM2	PB.12826.47	VVNCNDDQGVLLGR	16.455	0	9.197e-05	14.285		Minimum 9 amino acids, Score>5, delta mass<5ppm, PEP<0.005, good b and y ion series, extra peaks do not exceed 25% above 10% relative intensity; MS2 TIC approx 45% (rough minimum is 20%)	Yes	210827_HUVEC5,6_tryp_HCDorbi_4hr_Fr9	69178	Alternative donor (5' splice site)	Deletion	Yes	https://genome.ucsc.edu/cgi-bin/hgTracks?db=hg38&lastVirtModeType=customUrl&lastVirtModeExtraState=multiRegionsBedUrl%3D%2Fuserdata%2Fsessions%2Frr%2F13%2Fmm5db%2F0c7bcefc%2Fhgt%2FcustRgn_genome_1e56d_a22290.bed+0&virtModeType=customUrl&virtMode=1&multiRegionsBedUrl=%2Fuserdata%2Fsessions%2Frr%2F13%2Fmm5db%2F0c7bcefc%2Fhgt%2FcustRgn_genome_1e56d_a22290.bed&nonVirtPosition=chr20%3A38127385%2D38165…
P4HB	PB.11450.14	MDSTANEVIDYNGER	16.38	0	9.87649e-05	9.02208		Minimum 9 amino acids, Score>5, delta mass<5ppm, PEP<0.005, good b and y ion series, extra peaks do not exceed 25% above 10% relative intensity; MS2 TIC approx 38% (rough minimum is 20%)	Yes	210827_HUVEC5,6_tryp_HCDorbi_4hr_Fr4	98410	Alternative donor (5' splice site)	Deletion	Yes	https://genome.ucsc.edu/cgi-bin/hgTracks?db=hg38&lastVirtModeType=customUrl&lastVirtModeExtraState=multiRegionsBedUrl%3D%2Fuserdata%2Fsessions%2Frr%2F13%2Fmm5db%2F0c7bcefc%2Fhgt%2FcustRgn_genome_1e56d_a22290.bed+0&virtModeType=customUrl&virtMode=1&multiRegionsBedUrl=%2Fuserdata%2Fsessions%2Frr%2F13%2Fmm5db%2F0c7bcefc%2Fhgt%2FcustRgn_genome_1e56d_a22290.bed&nonVirtPosition=chr17%3A81843166%2D81860…
RBMS1	PB.2016.3	IFPSSSGNPGGSSNCR	16.341	0	0.000522077	47.7419		Minimum 9 amino acids, Score>5, delta mass<5ppm, PEP<0.005, good b and y ion series, extra peaks do not exceed 25% above 10% relative intensity; MS2 TIC approx 34% (rough minimum is 20%)	Yes	210827_HUVEC5,6_tryp_HCDorbi_4hr_Fr14	38909	Alternative first exon	Insertion	Yes (PB.2016.3)	https://genome.ucsc.edu/cgi-bin/hgTracks?db=hg38&lastVirtModeType=customUrl&lastVirtModeExtraState=multiRegionsBedUrl%3D%2Fuserdata%2Fsessions%2Frr%2F13%2Fmm5db%2F0c7bcefc%2Fhgt%2FcustRgn_genome_1e56d_a22290.bed+0&virtModeType=customUrl&virtMode=1&multiRegionsBedUrl=%2Fuserdata%2Fsessions%2Frr%2F13%2Fmm5db%2F0c7bcefc%2Fhgt%2FcustRgn_genome_1e56d_a22290.bed&nonVirtPosition=chr2%3A160402094%2D16040…
RBMS1	PB.2016.3	MIFPSSSGNPGGSSNCR	16.294	0	0.000130177	47.7419	same sequence as above (oxidized methionine version of a peptide already listed earlier in the table)	Minimum 9 amino acids, Score>5, delta mass<5ppm, PEP<0.005, good b and y ion series, extra peaks do not exceed 25% above 10% relative intensity; MS2 TIC approx 29% (rough minimum is 20%)		210827_HUVEC5,6_tryp_HCDorbi_4hr_Fr15	61807		Insertion	Yes (PB.2016.3)	https://genome.ucsc.edu/cgi-bin/hgTracks?db=hg38&lastVirtModeType=customUrl&lastVirtModeExtraState=multiRegionsBedUrl%3D%2Fuserdata%2Fsessions%2Frr%2F13%2Fmm5db%2F0c7bcefc%2Fhgt%2FcustRgn_genome_1e56d_a22290.bed+0&virtModeType=customUrl&virtMode=1&multiRegionsBedUrl=%2Fuserdata%2Fsessions%2Frr%2F13%2Fmm5db%2F0c7bcefc%2Fhgt%2FcustRgn_genome_1e56d_a22290.bed&nonVirtPosition=chr2%3A160402094%2D16040…
RBMS1	PB.2016.3	MIFPSSSGNPGGSSNCR	16.294	0	5.53727e-05	47.7419		Minimum 9 amino acids, Score>5, delta mass<5ppm, PEP<0.005, good b and y ion series, extra peaks do not exceed 25% above 10% relative intensity; MS2 TIC approx 29% (rough minimum is 20%)	Yes	210827_HUVEC5,6_tryp_HCDorbi_4hr_Fr15	49330	Alternative first exon	Insertion	Yes	https://genome.ucsc.edu/cgi-bin/hgTracks?db=hg38&lastVirtModeType=customUrl&lastVirtModeExtraState=multiRegionsBedUrl%3D%2Fuserdata%2Fsessions%2Frr%2F13%2Fmm5db%2F0c7bcefc%2Fhgt%2FcustRgn_genome_1e56d_a22290.bed+0&virtModeType=customUrl&virtMode=1&multiRegionsBedUrl=%2Fuserdata%2Fsessions%2Frr%2F13%2Fmm5db%2F0c7bcefc%2Fhgt%2FcustRgn_genome_1e56d_a22290.bed&nonVirtPosition=chr2%3A160402094%2D16040…
PECAM1	PB.11293.25	SDSGTYICTAEMLSQPR	16.216	0	0.423508	6.39064		Doesn't meet PEP score criterion; mass difference is close to the 5ppm threshold, lots of unassigned fragment ions	No	210827_HUVEC5,6_tryp_HCDorbi_4hr_Fr10	129601
SP100	PB.2288.24	AEPTGPEAELHNHGIQINSCSVR	16.096	1.8e-05	5.91278e-05	13.5331		MS2 TIC is only 9.6%; lots of extra peaks exceeding general threshold of 25% greater than 10% relative abundance	No	210827_HUVEC5,6_tryp_HCDorbi_4hr_Fr9	82599
FTSJ1	PB.13630.7	VDTFPQPLAAPQCHTLLAPEVWK	15.277	1.8e-05	0.000280917	1.12776		Minimum 9 amino acids, Score>5, delta mass<5ppm, PEP<0.005, good b and y ion series, extra peaks MAY exceed 25% above 10% relative intensity; MS2 TIC approx 28% (rough minimum is 20%)	Yes	210827_HUVEC5,6_tryp_HCDorbi_4hr_Fr16	159097	Intron retention event	Insertion	No (PB.13630.3, PB.13630.7)	https://genome.ucsc.edu/cgi-bin/hgTracks?db=hg38&lastVirtModeType=customUrl&lastVirtModeExtraState=multiRegionsBedUrl%3D%2Fuserdata%2Fsessions%2Frr%2F13%2Fmm5db%2F0c7bcefc%2Fhgt%2FcustRgn_genome_1e56d_a22290.bed+0&virtModeType=customUrl&virtMode=1&multiRegionsBedUrl=%2Fuserdata%2Fsessions%2Frr%2F13%2Fmm5db%2F0c7bcefc%2Fhgt%2FcustRgn_genome_1e56d_a22290.bed&nonVirtPosition=chrX%3A48476199%2D484863…
BAG6	PB.4517.86	DLSAMEPNDSTSTAVEEPDSLEVLVK	15.243	1.8e-05	0.000328481	1.50368		Minimum 9 amino acids, Score>5, delta mass<5ppm, PEP<0.005, good b and y ion series, extra peaks MAY exceed 25% above 10% relative intensity; MS2 TIC approx 24% (rough minimum is 20%)	Yes	210827_HUVEC5,6_tryp_HCDorbi_4hr_Fr6	209310	Alternative first exon	Insertion	Yes (PB.4517.86)	https://genome.ucsc.edu/cgi-bin/hgTracks?db=hg38&lastVirtModeType=customUrl&lastVirtModeExtraState=multiRegionsBedUrl%3D%2Fuserdata%2Fsessions%2Frr%2F13%2Fmm5db%2F0c7bcefc%2Fhgt%2FcustRgn_genome_1e56d_a22290.bed+0&virtModeType=customUrl&virtMode=1&multiRegionsBedUrl=%2Fuserdata%2Fsessions%2Frr%2F13%2Fmm5db%2F0c7bcefc%2Fhgt%2FcustRgn_genome_1e56d_a22290.bed&nonVirtPosition=chr6%3A31639028%2D316527…
EGFL7	PB.6795.3	GTACLQTVHSVCPR	15.196	1.8e-05	4.8995e-05	0.75184		Minimum 9 amino acids, Score>5, delta mass<5ppm, PEP<0.005, good b and y ion series, extra peaks MAY exceed 25% above 10% relative intensity; MS2 TIC approx 28% (rough minimum is 20%)	Yes	210827_HUVEC5,6_tryp_HCDorbi_4hr_Fr12	41752	Frameshift	Different frame of translation leading to portion of the protein with different sequence.	Yes (PB.6795.3)	https://genome.ucsc.edu/cgi-bin/hgTracks?db=hg38&lastVirtModeType=customUrl&lastVirtModeExtraState=multiRegionsBedUrl%3D%2Fuserdata%2Fsessions%2Frr%2F13%2Fmm5db%2F0c7bcefc%2Fhgt%2FcustRgn_genome_1e56d_a22290.bed+0&virtModeType=customUrl&virtMode=1&multiRegionsBedUrl=%2Fuserdata%2Fsessions%2Frr%2F13%2Fmm5db%2F0c7bcefc%2Fhgt%2FcustRgn_genome_1e56d_a22290.bed&nonVirtPosition=chr9%3A136670225%2D13667…
SERPINB6	PB.4349.6	GNTAAQMAQTESHSVAR	15.101	1.8e-05	0.000122011	1.8796		Minimum 9 amino acids, Score>5, delta mass<5ppm, PEP<0.005, good b and y ion series, extra peaks exceed 25% above 10% relative intensity; MS2 TIC approx 10% (rough minimum is 20%)	Yes	210827_HUVEC5,6_tryp_HCDorbi_4hr_Fr6	48710	Novel exon	Insertion	Yes	https://genome.ucsc.edu/cgi-bin/hgTracks?db=hg38&lastVirtModeType=customUrl&lastVirtModeExtraState=multiRegionsBedUrl%3D%2Fuserdata%2Fsessions%2Frr%2F13%2Fmm5db%2F0c7bcefc%2Fhgt%2FcustRgn_genome_1e56d_a22290.bed+0&virtModeType=customUrl&virtMode=1&multiRegionsBedUrl=%2Fuserdata%2Fsessions%2Frr%2F13%2Fmm5db%2F0c7bcefc%2Fhgt%2FcustRgn_genome_1e56d_a22290.bed&nonVirtPosition=chr6%3A2956008%2D2959291…
CARNMT1	PB.6454.1	RLEEGQAAATTLSVAER	15.085	1.8e-05	0.00035727	0.75184		Missed cleavage; extra peaks exceed 25% above 10% relative intensity; MS2 TIC only 8.5%	No	210827_HUVEC5,6_tryp_HCDorbi_4hr_Fr8	78715
TGFB1I1	PB.10368.2	GLCGSCNKPIAGQVSGAL	15.074	1.8e-05	0.000214636	5.6388		extra peaks exceed 25% above 10% relative intensity; MS2 TIC only 7.4%	No	210827_HUVEC5,6_tryp_HCDorbi_4hr_Fr12	95880
DPP3	PB.7781.8	GAFNFDQETVINPETGEQVR	14.526	1.8e-05	0.000125289	10.9017		Minimum 9 amino acids, Score>5, delta mass<5ppm, PEP<0.005, good b and y ion series, extra peaks do not exceed 25% above 10% relative intensity; MS2 TIC approx 53% (rough minimum is 20%)	Yes	210827_HUVEC5,6_tryp_HCDorbi_4hr_Fr8	155102	Intron retention event	Insertion	Yes (PB.7781.8)	https://genome.ucsc.edu/cgi-bin/hgTracks?db=hg38&lastVirtModeType=customUrl&lastVirtModeExtraState=multiRegionsBedUrl%3D%2Fuserdata%2Fsessions%2Frr%2F13%2Fmm5db%2F0c7bcefc%2Fhgt%2FcustRgn_genome_1e56d_a22290.bed+0&virtModeType=customUrl&virtMode=1&multiRegionsBedUrl=%2Fuserdata%2Fsessions%2Frr%2F13%2Fmm5db%2F0c7bcefc%2Fhgt%2FcustRgn_genome_1e56d_a22290.bed&nonVirtPosition=chr11%3A66493590%2D66495…
EPB41L3	PB.11510.25	QEDAPMIEPLVPEEVSSQK	14.372	1.8e-05	0.0001719	6.39064		Minimum 9 amino acids, Score>5, delta mass<5ppm, PEP<0.005, good b and y ion series, extra peaks do not exceed 25% above 10% relative intensity; MS2 TIC approx 37% (rough minimum is 20%)	Yes	210827_HUVEC5,6_tryp_HCDorbi_4hr_Fr6	151428	Alternative donor (5' splice site)	Deletion	Yes (PB.11510.25)
TINAGL1	PB.306.19|PB.306.2	GATSASCAASMSATSR	14.305	1.8e-05	7.89165e-05			Minimum 9 amino acids, Score>5, delta mass<5ppm, PEP<0.005, good b and y ion series, extra peaks do not exceed 25% above 10% relative intensity; MS2 TIC approx 30% (rough minimum is 20%)	Yes	210827_HUVEC5,6_tryp_HCDorbi_4hr_Fr9	32118	Frameshift	Change of frame	No (PB.306.19,PB.306.2)	https://genome.ucsc.edu/cgi-bin/hgTracks?db=hg38&lastVirtModeType=customUrl&lastVirtModeExtraState=multiRegionsBedUrl%3D%2Fuserdata%2Fsessions%2Frr%2F13%2Fmm5db%2F0c7bcefc%2Fhgt%2FcustRgn_genome_1e56d_a22290.bed+0&virtModeType=customUrl&virtMode=1&multiRegionsBedUrl=%2Fuserdata%2Fsessions%2Frr%2F13%2Fmm5db%2F0c7bcefc%2Fhgt%2FcustRgn_genome_1e56d_a22290.bed&nonVirtPosition=chr1%3A31586854%2D315869…
TINAGL1	PB.306.19|PB.306.2	GATSASCAASMSATSR	14.305	1.8e-05	0.999807		same sequence as above			210827_HUVEC5,6_tryp_HCDorbi_4hr_Fr10	109263
CHID1	PB.7408.15|PB.7408.19	DAREPVVGASVHGAS	14.234	1.8e-05	5.22137e-05			Minimum 9 amino acids, Score>5, delta mass<5ppm, PEP<0.005, good b and y ion series, extra peaks do not exceed 23% above 10% relative intensity; MS2 TIC approx 30% (rough minimum is 20%)	Yes	210827_HUVEC5,6_tryp_HCDorbi_4hr_Fr4	40229	Intron retention event	Insertion	No (PB.7408.15, PB.7408.19)	https://genome.ucsc.edu/cgi-bin/hgTracks?db=hg38&lastVirtModeType=customUrl&lastVirtModeExtraState=multiRegionsBedUrl%3D%2Fuserdata%2Fsessions%2Frr%2F13%2Fmm5db%2F0c7bcefc%2Fhgt%2FcustRgn_genome_1e56d_a22290.bed+0&virtModeType=customUrl&virtMode=1&multiRegionsBedUrl=%2Fuserdata%2Fsessions%2Frr%2F13%2Fmm5db%2F0c7bcefc%2Fhgt%2FcustRgn_genome_1e56d_a22290.bed&nonVirtPosition=chr11%3A882446%2D883271&…
GRIPAP1	PB.13644.7	LTATSASQIQTAK	14.169	3.5e-05	6.31213e-05	4.13512				210827_HUVEC5,6_tryp_HCDorbi_4hr_Fr10	37590
ELAVL1	PB.11846.6	VLVDQTTGSSEPITVK	14.137	3.5e-05	0.000315845	2.63144				210827_HUVEC5,6_tryp_HCDorbi_4hr_Fr9	76688
BCAP29	PB.5544.41|PB.5544.6	SGGGFSAIDNPR	14.103	5.1e-05	0.000284016					210827_HUVEC5,6_tryp_HCDorbi_4hr_Fr7	50839
TPX2	PB.12746.8	SVAVQEPFQLATEKR	14.065	5.1e-05	9.11951e-05	7.89432				210827_HUVEC5,6_tryp_HCDorbi_4hr_Fr11	94947
EWSR1	PB.13268.8	AAVEWFDGPGGPGGPGGPMGR	13.391	5.7e-05	0.000336647	10.1498				210827_HUVEC5,6_tryp_HCDorbi_4hr_Fr12	154876
HNRNPA3	PB.2087.35|PB.2087.7	GSYGGGDGGYNGFGGDGNYGGGGNYNDFGNYSGQQQSNYGPMK	13.378	5.7e-05	0.00539738					210827_HUVEC5,6_tryp_HCDorbi_4hr_Fr10	148370
TINAGL1	PB.306.19|PB.306.2	SNTGLRPTPGAQPGAR	13.138	5.7e-05	9.33409e-05					210827_HUVEC5,6_tryp_HCDorbi_4hr_Fr10	24350
FLI1	PB.8115.18	LSVKEDPYQILGPTSSR	13.114	5.7e-05	0.000216782	5.6388				210827_HUVEC5,6_tryp_HCDorbi_4hr_Fr13	108391
MCAM	PB.8064.40	RAPGDQAGFHHPGAPLK	13.108	5.7e-05	0.000171065	1.50368				210827_HUVEC5,6_tryp_HCDorbi_4hr_Fr11	32063
MACROH2A1	PB.4095.17	SLFLGQKPPQ	12.376	5.7e-05	8.32677e-05	0.75184				210827_HUVEC5,6_tryp_HCDorbi_4hr_Fr15	71361
NCOA5	PB.12877.2|PB.12877.7	SSTDSLPGELR	12.355	5.7e-05	0.00011754					210827_HUVEC5,6_tryp_HCDorbi_4hr_Fr4	70139
MFF	PB.2279.19	FQAPISAPEYTPVLR	12.26	5.7e-05	0.000237346	1.8796				210827_HUVEC5,6_tryp_HCDorbi_4hr_Fr14	140104
XRCC6	PB.13420.6	NLEALALDLMEPEQAVDLTYNEGSGSK	12.228	5.7e-05	0.00102365	2.25552				210827_HUVEC5,6_tryp_HCDorbi_4hr_Fr11	242933
CHID1	PB.7408.15|PB.7408.19	EPVVGASVHGAS	12.188	6.8e-05	0.000133812					210827_HUVEC5,6_tryp_HCDorbi_4hr_Fr4	35986
EDC4	PB.10482.10|PB.10482.9	DGGSILGLGR	12.169	6.8e-05	0.000156283					210827_HUVEC5,6_tryp_HCDorbi_4hr_Fr12	95904
IARS1	PB.6502.7	EIVDQITEDIPVK	12.131	6.8e-05	8.31485e-05	0.75184				210827_HUVEC5,6_tryp_HCDorbi_4hr_Fr6	157285
GSN	PB.6628.19|PB.6628.23	LCPVSSQPNSMVVEHPEFLK	12.128	6.8e-05	0.000284076					210827_HUVEC5,6_tryp_HCDorbi_4hr_Fr13	121441
MAP4	PB.2568.30	TKPAPTTIGGLNK	12.103	6.8e-05	0.000155747	1.50368				210827_HUVEC5,6_tryp_HCDorbi_4hr_Fr14	27639
PDLIM4	PB.4059.7	YLQGMLEAGEGGK	12.09	8.1e-05	0.000105202	1.12776				210827_HUVEC5,6_tryp_HCDorbi_4hr_Fr12	91619
NR2C2	PB.2424.3	VGTQQVAEVTR	12.068	0.000107	0.184254	0.75184				210827_HUVEC5,6_tryp_HCDorbi_4hr_Fr6	41243
MAP4	PB.2568.18	SLGMASGSGSPTEFLEEK	12.067	0.000107	0.00450873	0.75184				210827_HUVEC5,6_tryp_HCDorbi_4hr_Fr9	123944
MAP4	PB.2568.18	SLGMASGSGSPTEFLEEK	12.067	0.000107	0.798111	0.75184				210827_HUVEC5,6_tryp_HCDorbi_4hr_Fr11	181881
SREBF1	PB.10847.6	LLCAFAVEGPR	12.044	0.00012	0.296609	0.75184				210827_HUVEC5,6_tryp_HCDorbi_4hr_Fr14	93055
ITM2B	PB.8961.3	TAAAVRPEVAGAGLAPR	12.042	0.000134	0.000617683	0.75184				210827_HUVEC5,6_tryp_HCDorbi_4hr_Fr11	60015
EFHD2	PB.137.2	EVQAINVSSR	11.304	0.000156	0.00175035	6.76656				210827_HUVEC5,6_tryp_HCDorbi_4hr_Fr7	35451
YEATS2	PB.3076.14	AGFPASTEAER	11.27	0.000156	9.46522e-05	0.75184				210827_HUVEC5,6_tryp_HCDorbi_4hr_Fr4	42500
UBAP2L	PB.927.12	QQEEQDILNFVDDQLGE	11.256	0.000169	0.000181139	1.8796				210827_HUVEC5,6_tryp_HCDorbi_4hr_Fr6	243852
KDELR2	PB.5090.2	NPPTSTSHVAGTTGISGK	11.254	0.000169	0.00314415	1.8796				210827_HUVEC5,6_tryp_HCDorbi_4hr_Fr8	29808
GRIPAP1	PB.13644.7	SRLTATSASQIQTAK	11.206	0.000177	0.000191927	4.13512				210827_HUVEC5,6_tryp_HCDorbi_4hr_Fr15	30790
EDC4	PB.10482.10|PB.10482.9	ILETGSTTWHR	11.129	0.000225	8.07047e-05					210827_HUVEC5,6_tryp_HCDorbi_4hr_Fr13	48822
GAK	PB.3183.4|PB.3183.5	EEQQDILSKFEEKEAETGAENASSK	11.109	0.000248	0.0139573					210827_HUVEC5,6_tryp_HCDorbi_4hr_Fr4	132985
NR2C2	PB.2424.3	TQTSRPESPGMTSPSPR	11.107	0.000248	0.000671685	0.75184				210827_HUVEC5,6_tryp_HCDorbi_4hr_Fr6	33528
NR2C2	PB.2424.3	TQTSRPESPGMTSPSPR	11.107	0.000248	0.975212	0.75184				210827_HUVEC5,6_tryp_HCDorbi_4hr_Fr9	34724
PXDN	PB.1416.36|PB.1416.42	YFGSPALPQFTVTPQDR	10.471	0.000407	0.00300944					210827_HUVEC5,6_tryp_HCDorbi_4hr_Fr18	149239
CNPY3	PB.4643.4	SISDPPDQMTYLPSSSESLPIGGELSSSSSCLGR	10.392	0.000418	0.00232941	3.38328				210827_HUVEC5,6_tryp_HCDorbi_4hr_Fr11	202088
PDIA5	PB.2842.8	TVSGGEASAQSSLSADGQGNFH	10.235	0.000516	0.161612	9.39801				210827_HUVEC5,6_tryp_HCDorbi_4hr_Fr5	71748
PDCD6IP	PB.2480.13	TMPVLPNAHAHGL	10.088	0.001175	0.0600864	1.50368				210827_HUVEC5,6_tryp_HCDorbi_4hr_Fr13	78462
POLE3	PB.6603.3	IIKEAVSSSGGADER	10.075	0.001359	0.00148565	7.14248				210827_HUVEC5,6_tryp_HCDorbi_4hr_Fr9	30071
SDCCAG8	PB.1381.15|PB.1381.8	QEETLREQTLLDASEKLK	10.07	0.0015	0.632981					210827_HUVEC5,6_tryp_HCDorbi_4hr_Fr5	82884
TCIRG1	PB.7820.23	GPAAAATAEPGAAGGPR	10.045	0.001869	0.616832	3.00736				210827_HUVEC5,6_tryp_HCDorbi_4hr_Fr6	39730
TINAGL1	PB.306.12	LGSNDKEIMKELMENGPVQGR	10.032	0.002102	0.990492	1.12776				210827_HUVEC5,6_tryp_HCDorbi_4hr_Fr9	140297
TINAGL1	PB.306.12	LGSNDKEIMKELMENGPVQGR	10.032	0.002102	0.902514	1.12776				210827_HUVEC5,6_tryp_HCDorbi_4hr_Fr9	140115
TINAGL1	PB.306.12	LGSNDKEIMKELMENGPVQGR	10.032	0.002102	0.999909	1.12776				210827_HUVEC5,6_tryp_HCDorbi_4hr_Fr10	132634
RASIP1	PB.12413.27	KSPMEEEIGNSSLYSK	10.025	0.002229	0.00521356	0.75184				210827_HUVEC5,6_tryp_HCDorbi_4hr_Fr5	120513
RASIP1	PB.12413.27	KSPMEEEIGNSSLYSK	10.025	0.002229	0.996183	0.75184				210827_HUVEC5,6_tryp_HCDorbi_4hr_Fr14	164276
EIF3C	PB.10293.6	MIINEELMASLDQPTQTVVMHRTEPGQPGGEQR	10.02	0.00225	0.164689	1.50368				210827_HUVEC5,6_tryp_HCDorbi_4hr_Fr9	151197
DKC1	PB.13939.6	AGLESGAEPGDGVCGNTFR	9.455	0.002264	0.0216491	0.75184				210827_HUVEC5,6_tryp_HCDorbi_4hr_Fr6	93928
CRACR2A	PB.8149.1	SSQSEEEEEVFGIPR	9.356	0.002296	0.00440419	4.88696				210827_HUVEC5,6_tryp_HCDorbi_4hr_Fr4	135604
EIF4G1	PB.3084.13	APQSTGPPPAPSPGLPQHFYPSR	9.161	0.002603	0.0122076	0.75184				210827_HUVEC5,6_tryp_HCDorbi_4hr_Fr14	93359
PRPF31	PB.12514.10	KQANRMSFGEVR	9.154	0.002663	0.00235426	0.75184				210827_HUVEC5,6_tryp_HCDorbi_4hr_Fr5	49333
PRPF31	PB.12514.10	KQANRMSFGEVR	9.154	0.002663	0.999325	0.75184				210827_HUVEC5,6_tryp_HCDorbi_4hr_Fr17	60035
TPM1	PB.9793.11	QAEADVASLNRR	9.134	0.002841	0.101072	1.12776				210827_HUVEC5,6_tryp_HCDorbi_4hr_Fr6	36261
SFPQ	PB.348.12	STKEILIFTT	9.133	0.002893	0.000167608	4.88696				210827_HUVEC5,6_tryp_HCDorbi_4hr_Fr15	111484
LOXL2	PB.5833.22	HDIDCQWVDITDVPPGDYLFQVVPSAK	9.116	0.003109	0.104329	25.9385				210827_HUVEC5,6_tryp_HCDorbi_4hr_Fr14	223538
LRCH3	PB.3162.17	IGVPQELLK	9.114	0.00318	0.109109	0.75184				210827_HUVEC5,6_tryp_HCDorbi_4hr_Fr15	107154
SMARCC2	PB.8453.16	EGERAGGEEVR	9.098	0.003676	0.239471	0.75184				210827_HUVEC5,6_tryp_HCDorbi_4hr_Fr9	131372
SPOUT1	PB.6707.6	LNQQQHPDSVTPPDCK	9.093	0.003826	0.00571042	1.12776				210827_HUVEC5,6_tryp_HCDorbi_4hr_Fr4	32468
ZMYND8	PB.12885.11	TFSMADPGSAER	9.09	0.003894	0.00827485	4.51104				210827_HUVEC5,6_tryp_HCDorbi_4hr_Fr7	63314
GLA	PB.13773.3	NFEAMVAEPK	9.078	0.004392	0.000632048	4.88696				210827_HUVEC5,6_tryp_HCDorbi_4hr_Fr8	82400
SLC25A29	PB.9503.16	GSGVPPMQLSPGGPGR	9.075	0.004542	0.00175971	3.7592				210827_HUVEC5,6_tryp_HCDorbi_4hr_Fr11	28193
FTSJ1	PB.13630.7	CDSQPALTPSPCAFF	9.073	0.004682	0.157372	1.12776				210827_HUVEC5,6_tryp_HCDorbi_4hr_Fr12	210744
SCRN1	PB.5171.16	SQAEEHHAGAGEAR	9.069	0.004901	0.991816	0.75184				210827_HUVEC5,6_tryp_HCDorbi_4hr_Fr7	34226
PRXL2B	PB.54.12	GVSSQPWEGWGLSK	9.061	0.005469	0.357625	0.75184				210827_HUVEC5,6_tryp_HCDorbi_4hr_Fr11	137263
UAP1L1	PB.6811.13	AVTRCAAAGGCGLPAR	9.045	0.006744	0.165013	0.75184				210827_HUVEC5,6_tryp_HCDorbi_4hr_Fr7	145605
ZEB1	PB.6948.22	QANPRRNNAGK	9.043	0.007049	0.967919	0.75184				210827_HUVEC5,6_tryp_HCDorbi_4hr_Fr12	174748
LAMA4	PB.4847.99	TLTINAFQHQQCDGTPR	9.042	0.007254	0.303243	6.76656				210827_HUVEC5,6_tryp_HCDorbi_4hr_Fr13	78624
U2SURP	PB.2954.16	LREIEEKEK	9.041	0.007274	0.731328	0.75184				210827_HUVEC5,6_tryp_HCDorbi_4hr_Fr7	54435
RAN	PB.8811.11	RNAAMAAQGEPQVQFK	9.041	0.007312	0.671817	3.00736				210827_HUVEC5,6_tryp_HCDorbi_4hr_Fr6	86809
TM9SF4	PB.12751.12	GLGWGGMKLDGEGR	9.041	0.007312	0.236657	1.12776				210827_HUVEC5,6_tryp_HCDorbi_4hr_Fr10	157495
TM9SF4	PB.12751.12	GLGWGGMKLDGEGR	9.041	0.007312	0.866093	1.12776				210827_HUVEC5,6_tryp_HCDorbi_4hr_Fr6	121642
TXNRD1	PB.8628.12	QLDSTIGIHPVCAEGSCHPGWSAVV	9.04	0.007479	0.0492057	4.51104				210827_HUVEC5,6_tryp_HCDorbi_4hr_Fr12	155884
PRKAR2A	PB.2585.28	KIWHHLQFHRITVK	9.035	0.007953	0.847777	0.75184				210827_HUVEC5,6_tryp_HCDorbi_4hr_Fr14	45225
MAPRE1	PB.12763.2	IVDILYATDVCV	9.028	0.008739	0.956985	4.13512				210827_HUVEC5,6_tryp_HCDorbi_4hr_Fr15	202173
GSPT1	PB.10200.17	GPAAPPPPVGGAANNHGAGSGAGGRADAGK	9.02	0.009309	0.990059	0.75184				210827_HUVEC5,6_tryp_HCDorbi_4hr_Fr7	49405
TSN	PB.1936.15	ELSQIGR	8.317	0.0095	0.42329	1.12776				210827_HUVEC5,6_tryp_HCDorbi_4hr_Fr11	79552
ARHGDIA	PB.11451.3	CSQGAAQGWGFAQGCWAVIEGEVPPTGDLESFKK	8.288	0.009554	0.0136033	6.76656				210827_HUVEC5,6_tryp_HCDorbi_4hr_Fr14	216610
GART	PB.13065.1	VQGILLLQPPE	8.261	0.009621	0.0237746	3.7592				210827_HUVEC5,6_tryp_HCDorbi_4hr_Fr16	163319
